# Generation and mutational analysis of a transgenic mouse model of human SRY

**DOI:** 10.1101/2021.03.04.433906

**Authors:** Ella Thomson, Liang Zhao, Yen-Shan Chen, Enya Longmuss, Ee Ting Ng, Rajini Sreenivasan, Brittany Croft, Xin Song, Andrew Sinclair, Michael Weiss, Emanuele Pelosi, Peter Koopman

**Affiliations:** Institute for Molecular Bioscience, The University of Queensland, Brisbane, QLD 4072, Australia; Centre for Clinical Research, The University of Queensland, Brisbane, QLD 4072 Australia; Department of Biochemistry & Molecular Biology, Indiana University School of Medicine, Indianapolis, IN 46202, USA; Murdoch Children’s Research Institute and Department of Paediatrics, University of Melbourne, Melbourne, VIC 3052, Australia

**Keywords:** Sry, sex determination, DSD, structure-function, mouse models, CRISPR

## Abstract

SRY is the Y-chromosomal gene that determines male sex development in humans and most other mammals. After three decades of study, we still lack a detailed understanding of which domains of the SRY protein are required to engage pathway of gene activity leading to testis development. Some insight has been gained from the study of genetic variations underlying differences/disorders of sex determination (DSD), but the lack of a system of experimentally generating SRY mutations and studying their consequences in vivo has limited progress in the field. To address this issue, we generated a mouse model carrying a human *SRY* transgene able to drive male sex determination in XX mice. Using CRISPR-Cas9 gene editing, we generated novel genetic modifications in each of *SRY*’s three domains (N-terminal, HMG box, and C-terminal) and performed detailed analysis of their molecular and cellular effects on embryonic testis development. Our results provide new functional insights unique to human *SRY* and the causes of DSD, and present a versatile and powerful system in which to demonstrate causality of *SRY* variations in DSD, to functionally study the *SRY* variation database, and to characterize new pathogenic *SRY* variations found in DSD.
