## Supplementary Table 2 for "Generation and mutational analysis of a transgenic mouse model of human SRY"

### Sheet: Primers
name	use	sequence
hSRY F3	genotyping	TGGCCATTCTTCCAGGAGGCACAG
hSRY F12	genotyping	CAGCAAGCGGCCATCACAAGTttg
hSRY R1	genotyping	GCGCCTCTGATCGCGAGACCAC
hSRY R2	genotyping	GAAGCGGGATCTGCGGGAAGC
hSRY R3	genotyping	TCCAAGCGGCTTCGGCCAGTAAC
Sex F	genotyping	GATGATTTGAGTGGAAATGTGAGGTA
Sex R	genotyping	CTTATGTTTATAGGCATGCACCATGTA
HMSpAa	splinkerette	CGAAGAGTAACCGTTGCTAGGAGAGACCGTGGCTGAATGAGACTGGTGTCGACACTAGTGG
HMSpBb	splinkerette	GATCCCACTAGTGTCGACACCAGTCTCTAATTTTTTTTTTCAAAAAAA
HMSp1	splinkerette	CGAAGAGTAACCGTTGCTAGGAGAGACC
HMSp2	splinkerette	GTGGCTGAATGAGACTGGTGTCGAC
PB5-1	splinkerette	CAAAATCAGTGACACTTACCGCATTGACAA
PB5-2	splinkerette	CTTACCGCATTGACAAGCACGCCTCACGGG
PB5-seq	splinkerette	TTAGAAAGAGAGAGCAATATTTCAAGAATG
PB3-1	splinkerette	TAAATAAACCTCGATATACAGACCGATAAA
PB3-2	splinkerette	ATATACAGACCGATAAAACACATGCGTCAA
PB3-seq	splinkerette	TTTTACGCATGATTATCTTTAACGTACGTC
281 fw	guide RNA	AGATCATGATATCGATTACA
467 fw	guide RNA	AAACAGTAAAGGCAACGTCC
698 fw	guide RNA	TAAGTATCGACCTCGTCGGA
790 fw	guide RNA	AACTGGACAACAGGTTGTAC
252 rv	guide RNA	GGAATATTCTCTTGCACAGC
HMG	HDR repair	T*T*CCCGCTCTCCGGAGAAGCTCTTCCTTCCTTTGCACTGAAAGCTGTAACTCTAAGTATCAGTGTGAAACGGGAGAAAACAGTAAAGGCAACGTCCAGATGCTGCCGAAGAATTGCAGTTTGCTTCCCGCAGATCCCGCTTCGGTACTCTGCAGCGAAGTGCAACTGGACAACAGGTTGTACAGGGATGACTGT*A*C
tesco-a-fwd	ChIP	GGAACTCCAACTACGTAC
tesco-a-rvs	ChIP	CCTGTAGTTGGTAGCTGC
tesco-c-fwd	ChIP	CTGAGAGCAATCTGAGC
tesco-c-rvs	ChIP	CACACCGTGCAAATGTA
enh13-alpha-fwd	ChIP	TGGGAAGGACTCATGTGTAGG
enh13-alpha-rvs	ChIP	GGTGGTGATGATGAGATAGGAGA
enh13-gamma-fwd	ChIP	TGGGTTCGATTCCCATCA
enh13-gamma-rvs	ChIP	TAATTTAAAATAGCCGGGATGC
sox8-fwd	qPCR	CAGAGCTCAGCAAGACCCT
sox8-rvs	qPCR	GGGTGGTGGCCCAGTT
sox9-fwd	qPCR	AGCACTCCGGGCAATCT
sox9-rvs	qPCR	CGGCAGGTATTGGTCAAACT
fgf9-fwd	qPCR	CTATCCAGGGAACCAGGAAAGA
fgf9-rvs	qPCR	TCGTTCATGCCGAGGTAGAGT
ptgds-fwd	qPCR	GATTTCCACAGACC
ptgds-rvs	qPCR	CAGTAGCTCTTTCTTCT
rSry-fwd	qPCR	TTATGGTGTGGTCCCGTGGA
rSRY-rvs	qPCR	GGCCTTTTTTCGGCTTCTGT
gapdh-fwd	qPCR	GACATGCCGCCTGGAGAA
gapdh-rvs	qPCR	GCCCAGGATGCCCTTTAGT
b-actin-fwd	qPCR	GATGACGATATCGCTGCGCTCG
b-actin-rvs	qPCR	ACGGTTGGCCTTAGGTTCAGAG
tfIId-fwd	qPCR	CTGAGGGGGCAATGTCTAAC
tfIId-rvs	qPCR	GGGCAGCTAGTGAGATGAGC
tbp F	qPCR	ACGGACAACTGCGTTGATTTT
tbp R	qPCR	ACTTAGCTGGGAAGCCCAAC
Foxl2	qPCR	GCTACCCCGAGCCCGAAGAC
Foxl2	qPCR	GTGTTGTCCCGCCTCCCTTG
Sox9	qPCR	AGTACCCGCATCTGCACAAC
Sox9	qPCR	TACTTGTAATCGGGGTGGTCT
hSRY	qPCR	gcttactgaagccgaaaaatg
hSRY	qPCR	tctctgtgcatggcctgtaa
